# Poloxamer dilution as an on-demand alternative to agar dilution-based antimicrobial susceptibility testing

**DOI:** 10.64898/2025.12.09.693179

**Authors:** Matthew T.J. Uy, Andrea Kirmaier, Lindsey M. Rudtner, Aidan Pine, James E. Kirby

## Abstract

Agar dilution is a reference susceptibility testing method uniquely or preferentially recommended for certain antimicrobials. However, the effort required to pour individual agar plates spanning a doubling dilution range precludes its practical implementation in hospital clinical laboratories. Here, we describe an on-demand replacement for agar dilution (AD), specifically substituting poloxamer 407 (also known as Pluronic F-127) for Bacto Agar as the solidifying agent. Notably, 20% poloxamer 407 solutions (e.g., with Mueller-Hinton broth) remain liquid at refrigerated temperatures, but solidify upon warming, enabling facile set-up of poloxamer dilution testing (PD) in Petri dish or microwell format. For fosfomycin susceptibility testing, PD and reference agar dilution (AD) showed excellent categorical (CA) and essential (EA) agreement for *E. coli* (100% and 87%, respectively, n=31). For other *Enterobacterales,* excluding *Klebsiella* spp; CA and EA were both 82% (n=17, respectively). For *P. aeruginosa*, CA and EA were 60% and 100% (n=10), respectively, with the lower CA reflecting the large number of strains tested with MICs near categorical breakpoints. There were no very major errors, while major errors were only observed for *Klebsiella* spp. Additionally, PD substantially reduced the number of skipped dilutions 6-fold for *E. coli* (P < 0.0001) and inhibited swarming of *Proteus* species. We conclude that PD and AD, an imperfect gold standard, have essentially equivalent practical performance and that PD can therefore serve as an on-demand alternative testing methodology in clinical laboratories for fosfomycin testing of gram-negative pathogens. A broader exploration of PD’s utility is thus warranted.

**Importance:** Accurate antibiotic susceptibility testing is essential for guiding treatment of bacterial infections. For the antibiotic fosfomycin, used to treat *Escherichia coli* urinary tract infections, the most reliable testing method requires solid media prepared by hand for each antibiotic concentration, which is too time consuming for most clinical laboratories to perform. Our study shows that replacing agar with an alternative temperature-sensitive gelling agent called poloxamer enables laboratories to prepare solid test plates rapidly without special equipment. This approach, which is essentially identical to traditional agar dilution, provides a practical alternative that can be implemented by hospital clinical microbiology laboratories for accurate fosfomycin testing near the point of patient care. This strategy may also be applicable to other drugs for which agar dilution is the preferred testing method, supporting expedited testing to inform treatment decisions for bacterial infections.
