## Supplemental Tables for "Poloxamer dilution as an on-demand alternative to agar dilution-based antimicrobial susceptibility testing"

### Sheet: S1. Consensus MICs, Plate Form.
Table S1. Consensus Fosfomycin MIC Values and Accuracy of Poloxamer Dilution versus Agar Dilution Reference Testing.
Strain No.	Organism	AD MICa (µg/mL)	PD MICa (µg/mL)	EA	AD Interpretive Result	PD Interpretive Result	CA	VME	ME	MinE
ATCC 25922	E. coli QC	2	4	Agree	S	S	Agree	No	No	No
ATCC29212	E. faecalis QC	64	16	Disagree	S	S	Agree	No	No	No
AR-346	E. coli	>512	>512	Agree	R	R	Agree	No	No	No
JEK 442	E. coli	4	8	Agree	S	S	Agree	No	No	No
AR-549	E. coli	>512	>512	Agree	R	R	Agree	No	No	No
E1	E. coli	4	2	Agree	S	S	Agree	No	No	No
E2	E. coli	1	2	Agree	S	S	Agree	No	No	No
E3	E. coli	32	16	Agree	S	S	Agree	No	No	No
E4	E. coli	2	2	Agree	S	S	Agree	No	No	No
E5	E. coli	1	2	Agree	S	S	Agree	No	No	No
E6	E. coli	1	2	Agree	S	S	Agree	No	No	No
E7	E. coli	2	4	Agree	S	S	Agree	No	No	No
E8	E. coli	2	2	Agree	S	S	Agree	No	No	No
E9	E. coli	8	4	Agree	S	S	Agree	No	No	No
E10	E. coli	1	4	Disagree	S	S	Agree	No	No	No
E11	E. coli	1	2	Agree	S	S	Agree	No	No	No
E12	E. coli	2	2	Agree	S	S	Agree	No	No	No
E13	E. coli	0.5	2	Disagree	S	S	Agree	No	No	No
E14	E. coli	2	4	Agree	S	S	Agree	No	No	No
E15	E. coli	2	2	Agree	S	S	Agree	No	No	No
E16	E. coli	1	2	Agree	S	S	Agree	No	No	No
E17	E. coli	2	4	Agree	S	S	Agree	No	No	No
E18	E. coli	1	2	Agree	S	S	Agree	No	No	No
E19	E. coli	1	2	Agree	S	S	Agree	No	No	No
E20	E. coli	2	4	Agree	S	S	Agree	No	No	No
E21	E. coli	1	2	Agree	S	S	Agree	No	No	No
E22	E. coli	2	4	Agree	S	S	Agree	No	No	No
E23	E. coli	2	4	Agree	S	S	Agree	No	No	No
E24	E. coli	0.25	1	Disagree	S	S	Agree	No	No	No
E25	E. coli	0.5	1	Agree	S	S	Agree	No	No	No
E26	E. coli	2	2	Agree	S	S	Agree	No	No	No
E27	E. coli	0.5	4	Disagree	S	S	Agree	No	No	No
E28	E. coli	2	4	Agree	S	S	Agree	No	No	No
E29	E. coli	1	2	Agree	S	S	Agree	No	No	No
E30	E. coli	1	2	Agree	S	S	Agree	No	No	No
K1	K. pneumoniae	256	128	Agree	R	R	Disagree	No	No	Yes
K2	K. pneumoniae	128	256	Agree	I	I	Disagree	No	No	Yes
K3	K. pneumoniae	128	128	Agree	I	I	Agree	No	No	No
K4	K. aerogenes	32	32	Agree	S	S	Agree	No	No	No
K5	K. pneumoniae	256	>512	Disagree	R	R	Agree	No	No	No
K6	K. pneumoniae	256	>512	Disagree	R	R	Agree	No	No	No
K7	K. pneumoniae	256	>512	Disagree	R	R	Agree	No	No	No
K8	K. pneumoniae	>512	>512	Agree	R	R	Agree	No	No	No
K9	K. pneumoniae	128	256	Agree	I	I	Disagree	No	No	Yes
K10	K. pneumoniae	64	256	Disagree	S	S	Disagree	No	Yes	No
K11	K. pneumoniae	>512	256	Disagree	R	R	Agree	No	No	No
K12	K. variicola	128	256	Agree	I	I	Disagree	No	No	Yes
K13	K. pneumoniae	256	256	Agree	R	R	Agree	No	No	No
K14	K. pneumoniae	64	256	Disagree	S	S	Disagree	No	Yes	No
K15	K. pneumoniae	256	>512	Disagree	R	R	Agree	No	No	No
K16	K. pneumoniae	64	128	Agree	S	S	Disagree	No	No	Yes
K17	K. oxytoca	128	>512	Disagree	I	I	Disagree	No	No	Yes
K18	K. pneumoniae	256	256	Agree	R	R	Agree	No	No	No
K19	K. pneumoniae	256	>512	Disagree	R	R	Agree	No	No	No
K20	K. pneumoniae	>512	>512	Agree	R	R	Agree	No	No	No
P1	P. aeruginosa	128	128	Agree	I	I	Agree	No	No	No
P2	P. aeruginosa	64	128	Agree	S	S	Disagree	No	No	Yes
P3	P. aeruginosa	64	128	Agree	S	S	Disagree	No	No	Yes
P4	P. aeruginosa	128	256	Agree	I	I	Disagree	No	No	Yes
P5	P. aeruginosa	128	64	Agree	I	I	Disagree	No	No	Yes
P6	P. aeruginosa	256	256	Agree	R	R	Agree	No	No	No
P7	P. aeruginosa	64	64	Agree	S	S	Agree	No	No	No
P8	P. aeruginosa	64	64	Agree	S	S	Agree	No	No	No
P9	P. aeruginosa	32	16	Agree	S	S	Agree	No	No	No
P10	P. aeruginosa	64	64	Agree	S	S	Agree	No	No	No
PROT1	P. vulgaris	256	512	Agree	R	R	Agree	No	No	No
PROT2	P. mirabilis	2	2	Agree	S	S	Agree	No	No	No
PROT3	P. mirabilis	4	2	Agree	S	S	Agree	No	No	No
PROT4	P. mirabilis	8	8	Agree	S	S	Agree	No	No	No
PROT5	P. mirabilis	64	128	Agree	S	S	Disagree	No	No	Yes
PROT6	P. mirabilis	64	32	Agree	S	S	Agree	No	No	No
PROT7	P. mirabilis	2	1	Agree	S	S	Agree	No	No	No
PROT8	P. mirabilis	4	2	Agree	S	S	Agree	No	No	No
CITRO1	C. koseri	2	1	Agree	S	S	Agree	No	No	No
CITRO2	C. koseri	2	1	Agree	S	S	Agree	No	No	No
CITRO3	C. koseri	2	0.25	Disagree	S	S	Agree	No	No	No
CITRO4	C. freundii complex	2	0.5	Disagree	S	S	Agree	No	No	No
ENTERO1	E. cloacae complex	128	32	Disagree	I	I	Disagree	No	No	Yes
ENTERO2	E. cloacae complex	16	16	Agree	S	S	Agree	No	No	No
PROV1	P. rettgeri	64	128	Agree	S	S	Disagree	No	No	Yes
SALM1	Salmonella spp.	1	1	Agree	S	S	Agree	No	No	No
MORG1	M. morganii	>512	>512	Agree	R	R	Agree	No	No	No
aModal MICs were used if at least two of three replicates agreed. If modal MICs were unavailable, then the median doubling dilution was assigned.

### Sheet: S2. MIC Scatterplots.
Table S2. Scatterplots of Consesus MIC Results for PD versus AD by Species or Species Group.
E. colia
	Agar Dilution MIC (µg/mL)
Poloxamer Dilution MIC (µg/mL)		>512	512	256	128	64	32	16	8	4	2	1	0.5	0.25
	>512	0	0	0	0	0	0	0	0	0	0	0	0	0
	512	0	0	0	0	0	0	0	0	0	0	0	0	0
	256	0	0	0	0	0	0	0	0	0	0	0	0	0
	128	0	0	0	0	0	0	0	0	0	0	0	0	0
	64	0	0	0	0	0	0	0	0	0	0	0	0	0
	32	0	0	0	0	0	0	0	0	0	0	0	0	0
	16	0	0	0	0	0	1	0	0	0	0	0	0	0
	8	0	0	0	0	0	0	0	0	1	0	0	0	0
	4	0	0	0	0	0	0	0	1	0	7	1	1	0
	2	0	0	0	0	0	0	0	0	1	5	10	1	0
	1	0	0	0	0	0	0	0	0	0	0	0	1	1
	0.5	0	0	0	0	0	0	0	0	0	0	0	0	0
	0.25	0	0	0	0	0	0	0	0	0	0	0	0	0
Klebsiella spp.
	Agar Dilution MIC (µg/mL)
Poloxamer Dilution MIC (µg/mL)		>512	512	256	128	64	32	16	8	4	2	1	0.5	0.25
	>512	2	0	5	1	0	0	0	0	0	0	0	0	0
	512	0	0	0	0	0	0	0	0	0	0	0	0	0
	256	1	0	2	3	2	0	0	0	0	0	0	0	0
	128	0	0	1	1	1	0	0	0	0	0	0	0	0
	64	0	0	0	0	0	0	0	0	0	0	0	0	0
	32	0	0	0	0	0	1	0	0	0	0	0	0	0
	16	0	0	0	0	0	0	0	0	0	0	0	0	0
	8	0	0	0	0	0	0	0	0	0	0	0	0	0
	4	0	0	0	0	0	0	0	0	0	0	0	0	0
	2	0	0	0	0	0	0	0	0	0	0	0	0	0
	1	0	0	0	0	0	0	0	0	0	0	0	0	0
	0.5	0	0	0	0	0	0	0	0	0	0	0	0	0
	0.25	0	0	0	0	0	0	0	0	0	0	0	0	0
P.aeruginosa
	Agar Dilution MIC (µg/mL)
Poloxamer Dilution MIC (µg/mL)		>512	512	256	128	64	32	16	8	4	2	1	0.5	0.25
	>512	0	0	0	0	0	0	0	0	0	0	0	0	0
	512	0	0	0	0	0	0	0	0	0	0	0	0	0
	256	0	0	1	1	0	0	0	0	0	0	0	0	0
	128	0	0	0	1	2	0	0	0	0	0	0	0	0
	64	0	0	0	1	3	0	0	0	0	0	0	0	0
	32	0	0	0	0	0	0	0	0	0	0	0	0	0
	16	0	0	0	0	0	1	0	0	0	0	0	0	0
	8	0	0	0	0	0	0	0	0	0	0	0	0	0
	4	0	0	0	0	0	0	0	0	0	0	0	0	0
	2	0	0	0	0	0	0	0	0	0	0	0	0	0
	1	0	0	0	0	0	0	0	0	0	0	0	0	0
	0.5	0	0	0	0	0	0	0	0	0	0	0	0	0
	0.25	0	0	0	0	0	0	0	0	0	0	0	0	0
Other Enterobacterales including Proteus species
	Agar Dilution MIC (µg/mL)
Poloxamer Dilution MIC (µg/mL)		>512	512	256	128	64	32	16	8	4	2	1	0.5	0.25
	>512	1	0	0	0	0	0	0	0	0	0	0	0	0
	512	0	0	1	0	0	0	0	0	0	0	0	0	0
	256	0	0	0	0	0	0	0	0	0	0	0	0	0
	128	0	0	0	0	2	0	0	0	0	0	0	0	0
	64	0	0	0	0	0	0	0	0	0	0	0	0	0
	32	0	0	0	1	1	0	0	0	0	0	0	0	0
	16	0	0	0	0	0	0	1	0	0	0	0	0	0
	8	0	0	0	0	0	0	0	1	0	0	0	0	0
	4	0	0	0	0	0	0	0	0	0	0	0	0	0
	2	0	0	0	0	0	0	0	0	2	1	0	0	0
	1	0	0	0	0	0	0	0	0	0	3	1	0	0
	0.5	0	0	0	0	0	0	0	0	0	1	0	0	0
	0.25	0	0	0	0	0	0	0	0	0	1	0	0	0
aE. coli ATCC 25922, AR-346, JEK-442, and AR-549 are not shown as known controls, but were all in EA and CA.

### Sheet: S3. PEA and PCA Summary
Table S3. Precision Essential and Precision Categorical Agreement for PD versus AD
A. Precision Essential Agreement
	Overall		E. colid		Klebsiella spp.		P. aeruginosa		Other Enterobacterales
	PD	AD	PD	AD	PD	AD	PD	AD	PD	AD
# PEAa	56	48	23	18	13	12	6	6	14	12
Total n	76	76	29	29	20	20	10	10	17	17
Precision %	0.736842	0.631579	0.793103	0.62069	0.65	0.6	0.6	0.6	0.823529	0.705882
P-Valuec	0.2005		0.1797		1		1		0.5
B. Precision Categorical Agreement
	Overall		E. colid		Klebsiella spp.		P. aeruginosa		Other Enterobacterales
	PD	AD	PD	AD	PD	AD	PD	AD	PD	AD
# PCAb	62	58	29	29	14	8	2	6	17	15
Total n	76	76	29	29	20	20	10	10	17	17
Precision %	0.816	0.763	1	1	0.7	0.4	0.2	0.6	1	0.882
P-Valuec	0.5034		1		0.146		0.2187		0.5
aMIC values from biological replicate testing for each clinical isolate were scored as being in Precision Essential Agreement (PEA) when all replicate MIC values were within one doubling dilution of each other. #PEA indicates the number of isolates whose biological replicates were in PEA.
bCategorical interpretations of MIC values from biological replicate testing for each clinical isolate were scored as being in Precision Categorical Agreement (PCA) when all replicate interpretations matched. #PCA indicates the number of isolates whose biological replicates were in PCA.
cP-values were determined using the McNemar Exact Test in RStudio.
dTwo E. coli isolates were excluded from PEA analysis because only one valid replicate was available, as MIC determinations with two or more skipped dilutions were considered invalid for MIC interpretation based on CLSI M07 recommendations.

### Sheet: S4. Triplicate MICs
Table S4. Observed PD vs. AD MICs for biological replicates.
Doubling fosfomycin dilutions spanned from 512 µg/mL to 0.25 µg/mL. "N/A" signifies discarded results due to the presence of two or more skipped wells.
Test Group A						Test Group B						Test Group C
Species	Strain ID	Replicate	AD MIC (µg/mL)	PD MIC (µg/mL)		Species	Strain ID	Replicate	AD MIC (µg/mL)	PD MIC (µg/mL)		Species	Strain ID	Replicate	AD MIC (µg/mL)	PD MIC (µg/mL)
E. coli QC	ATCC 25922	1	2	8		E. coli QC	ATCC 25922	1	4	4		E. coli QC	ATCC 25922	1	2	1
E. coli QC		2	8	16		E. coli QC		2	n/a	4		E. coli QC		2	1	1
E. coli QC		3	2	n/a		E. coli QC		3	2	4		E. coli QC		3	1	1
E. faecalis QC	ATCC 29212	1	64	16		E. faecalis QC	ATCC 29212	1	64	16		E. faecalis QC	ATCC 29212	1	16	64
E. faecalis QC		2	64	16		E. faecalis QC		2	n/a	n/a		E. faecalis QC		2	16	64
E. faecalis QC		3	64	n/a		E. faecalis QC		3	64	16		E. faecalis QC		3	8	64
E. coli	AR-346	1	>512	>512		E. coli	AR-346	1	>512	>512		E. coli	AR-346	1	>512	>512
E. coli		2	>512	>512		E. coli		2	>512	>512		E. coli		2	>512	>512
E. coli		3	>512	>512		E. coli		3	>512	>512		E. coli		3	>512	>512
E. coli	JEK 442	1	4	8		E. coli	JEK 442	1	8	8		E. coli	JEK 442	1	4	16
E. coli		2	2	8		E. coli		2	n/a	32		E. coli		2	4	2
E. coli		3	2	4		E. coli		3	16	8		E. coli		3	4	4
E. coli	AR-549	1	>512	>512		E. coli	AR-549	1	>512	>512		E. coli	AR-549	1	>512	>512
E. coli		2	>512	>512		E. coli		2	>512	>512		E. coli		2	>512	>512
E. coli		3	>512	>512		E. coli		3	>512	>512		E. coli		3	>512	>512
E. coli	EC 1	1	n/a	n/a		K. pneumoniae	K1	1	256	256		P. vulgaris	PROT1	1	512	512
E. coli		2	n/a	2		K. pneumoniae		2	256	128		P. vulgaris		2	256	512
E. coli		3	4	n/a		K. pneumoniae		3	256	128		P. vulgaris		3	256	>512
E. coli	EC 2	1	8	8		K. pneumoniae	K2	1	128	256		P. mirabilis	PROT2	1	4	1
E. coli		2	1	2		K. pneumoniae		2	n/a	256		P. mirabilis		2	1	2
E. coli		3	1	2		K. pneumoniae		3	64	128		P. mirabilis		3	2	2
E. coli	EC 3	1	32	16		K. pneumoniae	K3	1	n/a	128		P. mirabilis	PROT3	1	4	n/a
E. coli		2	32	16		K. pneumoniae		2	128	64		P. mirabilis		2	4	2
E. coli		3	32	8		K. pneumoniae		3	64	128		P. mirabilis		3	2	1
E. coli	EC 4	1	n/a	2		K. aerogenes	K4	1	32	32		P. mirabilis	PROT4	1	8	8
E. coli		2	1	2		K. aerogenes		2	32	32		P. mirabilis		2	8	8
E. coli		3	2	2		K. aerogenes		3	16	128		P. mirabilis		3	8	8
E. coli	EC 5	1	16	8		K. pneumoniae	K5	1	>512	>512		P. mirabilis	PROT5	1	64	128
E. coli		2	0.25	2		K. pneumoniae		2	256	>512		P. mirabilis		2	64	128
E. coli		3	1	2		K. pneumoniae		3	256	>512		P. mirabilis		3	64	128
E. coli	EC 6	1	n/a	8		K. pneumoniae	K6	1	256	>512		P. mirabilis	PROT6	1	128	64
E. coli		2	n/a	2		K. pneumoniae		2	128	>512		P. mirabilis		2	64	n/a
E. coli		3	1	2		K. pneumoniae		3	256	>512		P. mirabilis		3	32	16
E. coli	EC 7	1	8	8		K. pneumoniae	K7	1	256	256		P. mirabilis	PROT7	1	4	1
E. coli		2	1	2		K. pneumoniae		2	64	>512		P. mirabilis		2	1	0.5
E. coli		3	2	4		K. pneumoniae		3	>512	>512		P. mirabilis		3	2	1
E. coli	EC 8	1	2	2		K. pneumoniae	K8	1	>512	>512		P. mirabilis	PROT8	1	4	4
E. coli		2	1	2		K. pneumoniae		2	n/a	>512		P. mirabilis		2	4	2
E. coli		3	2	4		K. pneumoniae		3	>512	>512		P. mirabilis		3	4	2
E. coli	EC 9	1	16	4		K. pneumoniae	K9	1	128	>512		C. koseri	CITRO1	1	2	1
E. coli		2	2	4		K. pneumoniae		2	64	256		C. koseri		2	2	1
E. coli		3	8	8		K. pneumoniae		3	128	128		C. koseri		3	2	1
E. coli	EC 10	1	1	4		K. pneumoniae	K10	1	256	256		C. koseri	CITRO2	1	2	1
E. coli		2	1	2		K. pneumoniae		2	64	256		C. koseri		2	2	0.25
E. coli		3	8	4		K. pneumoniae		3	64	256		C. koseri		3	2	2
E. coli	EC 11	1	1	2		K. pneumoniae	K11	1	>512	512		C. koseri	CITRO3	1	8	0.25
E. coli		2	1	2		K. pneumoniae		2	n/a	128		C. koseri		2	2	0.25
E. coli		3	1	2		K. pneumoniae		3	>512	256		C. koseri		3	2	n/a
E. coli	EC 12	1	1	2		K. variicola	K12	1	128	>512		C. freundii complex	CITRO4	1	2	n/a
E. coli		2	2	2		K. variicola		2	128	256		C. freundii complex		2	2	0.25
E. coli		3	2	2		K. variicola		3	64	256		C. freundii complex		3	2	0.5
E. coli	EC 13	1	0.5	4		K. pneumoniae	K13	1	256	256		E. cloacae complex	ENTERO1	1	128	32
E. coli		2	0.5	2		K. pneumoniae		2	256	256		E. cloacae complex		2	64	32
E. coli		3	1	2		K. pneumoniae		3	256	256		E. cloacae complex		3	256	16
E. coli	EC 14	1	2	4		K. pneumoniae	K14	1	512	>512		E. cloacae complex	ENTERO2	1	32	32
E. coli		2	2	2		K. pneumoniae		2	64	256		E. cloacae complex		2	16	n/a
E. coli		3	2	4		K. pneumoniae		3	64	256		E. cloacae complex		3	16	8
E. coli	EC 15	1	1	4		K. pneumoniae	K15	1	>512	>512		P. rettgeri	PROV1	1	64	128
E. coli		2	2	2		K. pneumoniae		2	256	512		P. rettgeri		2	64	128
E. coli		3	2	2		K. pneumoniae		3	256	>512		P. rettgeri		3	64	128
E. coli	EC 16	1	n/a	4		K. pneumoniae	K16	1	64	128		Salmonella spp.	SALM1	1	1	1
E. coli		2	1	2		K. pneumoniae		2	64	128		Salmonella spp.		2	1	1
E. coli		3	1	2		K. pneumoniae		3	256	128		Salmonella spp.		3	1	0.5
E. coli	EC 17	1	0.5	4		K. oxytoca	K17	1	256	>512		M. morganii	MORG1	1	>512	>512
E. coli		2	n/a	2		K. oxytoca		2	128	>512		M. morganii		2	>512	512
E. coli		3	4	4		K. oxytoca		3	128	>512		M. morganii		3	>512	>512
E. coli	EC 18	1	0.5	2		K. pneumoniae	K18	1	512	>512
E. coli		2	n/a	4		K. pneumoniae		2	256	256
E. coli		3	1	2		K. pneumoniae		3	64	256
E. coli	EC 19	1	1	4		K. pneumoniae	K19	1	>512	>512
E. coli		2	2	2		K. pneumoniae		2	128	512
E. coli		3	1	2		K. pneumoniae		3	256	>512
E. coli	EC 20	1	2	4		K. pneumoniae	K20	1	>512	>512
E. coli		2	1	2		K. pneumoniae		2	>512	>512
E. coli		3	2	4		K. pneumoniae		3	>512	>512
E. coli	EC 21	1	1	2		P. aeruginosa	P1	1	512	256
E. coli		2	0.25	2		P. aeruginosa		2	64	128
E. coli		3	2	4		P. aeruginosa		3	128	128
E. coli	EC 22	1	4	4		P. aeruginosa	P2	1	64	128
E. coli		2	2	2		P. aeruginosa		2	64	64
E. coli		3	2	4		P. aeruginosa		3	64	128
E. coli	EC 23	1	1	4		P. aeruginosa	P3	1	64	128
E. coli		2	2	2		P. aeruginosa		2	64	128
E. coli		3	4	4		P. aeruginosa		3	256	256
E. coli	EC 24	1	0.25	0.5		P. aeruginosa	P4	1	512	512
E. coli		2	0.25	1		P. aeruginosa		2	64	128
E. coli		3	0.5	2		P. aeruginosa		3	128	256
E. coli	EC 25	1	0.5	1		P. aeruginosa	P5	1	512	64
E. coli		2	1	1		P. aeruginosa		2	128	32
E. coli		3	0.5	1		P. aeruginosa		3	32	n/a
E. coli	EC 26	1	4	4		P. aeruginosa	P6	1	512	256
E. coli		2	1	2		P. aeruginosa		2	256	128
E. coli		3	2	2		P. aeruginosa		3	256	256
E. coli	EC 27	1	n/a	4		P. aeruginosa	P7	1	n/a	64
E. coli		2	0.25	2		P. aeruginosa		2	64	32
E. coli		3	1	8		P. aeruginosa		3	32	256
E. coli	EC 28	1	4	4		P. aeruginosa	P8	1	n/a	64
E. coli		2	n/a	2		P. aeruginosa		2	64	64
E. coli		3	1	4		P. aeruginosa		3	64	256
E. coli	EC 29	1	1	2		P. aeruginosa	P9	1	n/a	32
E. coli		2	1	2		P. aeruginosa		2	32	16
E. coli		3	n/a	2		P. aeruginosa		3	16	16
E. coli	EC 30	1	2	4		P. aeruginosa	P10	1	n/a	64
E. coli		2	1	1		P. aeruginosa		2	32	64
E. coli		3	1	2		P. aeruginosa		3	64	256

### Sheet: S5. Raw MIC Plate Data
Table S5. Fosfomycin MIC Testing Data for Individual Isolates and Replicates.
Strain No.	Testing Groupa	Medium	Replicate	512 µg/mL	256 µg/mL	128 µg/mL	64 µg/mL	32 µg/mL	16 µg/mL	8 µg/mL	4 µg/mL	2 µg/mL	1 µg/mL	0.5 µg/mL	0.25 µg/mL	0 µg/mL
E. coli 25922	A	Agar	1	N	N	N	N	N	N	N	N	N	G	G	G	G
E. coli 25922	A	Agar	2	N	N	N	N	N	N	N	G	G	G	G	G	G
E. coli 25922	A	Agar	3	N	N	N	N	N	N	N	N	N	G	G	G	G
E. coli 25922	A	Poloxamer	1	N	N	N	N	N	N	N	G	N	G	G	G	G
E. coli 25922	A	Poloxamer	2	N	N	N	N	N	N	G	N	G	G	G	G	G
E. coli 25922	A	Poloxamer	3	N	N	G	N	N	N	N	N	N	G	G	G	G
E. faecalis 29212	A	Agar	1	N	N	N	N	G	G	G	G	N	G	G	G	G
E. faecalis 29212	A	Agar	2	N	N	N	N	G	G	G	G	G	G	G	G	G
E. faecalis 29212	A	Agar	3	N	N	N	N	G	G	G	G	G	G	G	G	G
E. faecalis 29212	A	Poloxamer	1	N	N	N	N	N	N	G	G	G	G	G	G	G
E. faecalis 29212	A	Poloxamer	2	N	N	N	N	N	N	G	G	G	G	G	G	G
E. faecalis 29212	A	Poloxamer	3	N	N	G	N	N	N	G	G	G	G	G	G	G
AR-Bank 346	A	Agar	1	G	G	G	G	G	G	G	G	G	G	G	G	G
AR-Bank 346	A	Agar	2	G	G	G	G	G	G	G	G	G	G	G	G	G
AR-Bank 346	A	Agar	3	G	G	G	G	G	G	G	G	G	G	G	G	G
AR-Bank 346	A	Poloxamer	1	G	G	G	G	G	G	G	G	G	G	G	G	G
AR-Bank 346	A	Poloxamer	2	G	G	G	G	G	G	G	G	G	G	G	G	G
AR-Bank 346	A	Poloxamer	3	G	G	G	G	G	G	G	G	G	G	G	G	G
JEK442	A	Agar	1	N	N	N	N	N	N	N	N	G	G	G	G	G
JEK442	A	Agar	2	N	N	N	N	N	N	N	N	N	G	G	N	G
JEK442	A	Agar	3	N	N	N	N	N	N	N	N	G	G	G	G	G
JEK442	A	Poloxamer	1	N	N	N	N	N	N	N	G	G	G	G	G	G
JEK442	A	Poloxamer	2	N	N	N	N	N	N	N	G	G	G	G	G	G
JEK442	A	Poloxamer	3	N	N	N	N	N	N	N	N	G	G	G	G	G
AR-Bank 549	A	Agar	1	G	G	G	G	G	G	G	G	G	G	G	G	G
AR-Bank 549	A	Agar	2	G	G	G	G	G	G	G	G	G	G	G	G	G
AR-Bank 549	A	Agar	3	G	G	G	G	G	G	G	G	G	G	G	G	G
AR-Bank 549	A	Poloxamer	1	G	G	G	G	G	G	G	G	G	G	G	G	G
AR-Bank 549	A	Poloxamer	2	G	G	G	G	G	G	G	G	G	G	G	G	G
AR-Bank 549	A	Poloxamer	3	G	G	G	G	G	G	G	G	G	G	G	G	G
Blank	A	Agar	1	N	N	N	N	N	N	N	N	N	N	N	N	N
Blank	A	Agar	2	N	N	N	N	N	N	N	N	N	N	N	G	N
Blank	A	Agar	3	N	N	N	N	N	N	N	N	N	N	N	N	N
Blank	A	Poloxamer	1	N	N	N	N	N	N	N	N	N	N	N	N	N
Blank	A	Poloxamer	2	N	N	N	N	N	N	N	N	N	N	N	N	N
Blank	A	Poloxamer	3	N	N	N	N	N	N	N	N	N	N	N	N	N
EC1	A	Agar	1	N	N	N	G	G	N	N	N	N	G	N	G	G
EC1	A	Agar	2	N	N	N	N	N	N	N	N	N	G	N	N	G
EC1	A	Agar	3	N	N	N	N	N	N	N	N	G	N	G	G	G
EC1	A	Poloxamer	1	N	N	N	N	G	G	N	G	N	G	G	G	G
EC1	A	Poloxamer	2	N	N	N	N	N	N	N	N	N	G	G	G	G
EC1	A	Poloxamer	3	N	N	G	N	N	N	N	G	N	G	G	G	G
EC2	A	Agar	1	N	N	N	N	N	N	N	G	N	G	G	G	G
EC2	A	Agar	2	N	N	N	N	N	N	N	N	N	N	G	N	G
EC2	A	Agar	3	N	N	N	N	N	N	N	N	N	N	G	G	G
EC2	A	Poloxamer	1	N	N	N	N	N	N	N	G	N	G	G	G	G
EC2	A	Poloxamer	2	N	N	N	N	N	N	N	N	N	G	G	G	G
EC2	A	Poloxamer	3	N	N	N	N	N	N	N	N	N	G	G	G	G
EC3	A	Agar	1	N	N	N	N	N	G	G	G	G	G	G	G	G
EC3	A	Agar	2	N	N	N	N	N	G	G	G	G	G	G	G	G
EC3	A	Agar	3	N	N	N	N	N	G	N	G	G	G	G	G	G
EC3	A	Poloxamer	1	N	N	N	N	N	N	G	G	G	G	G	G	G
EC3	A	Poloxamer	2	N	N	N	N	N	N	G	G	G	G	G	G	G
EC3	A	Poloxamer	3	N	N	N	N	N	N	N	G	G	G	G	G	G
EC4	A	Agar	1	N	N	N	N	N	G	N	N	N	N	G	G	G
EC4	A	Agar	2	N	N	N	N	N	N	N	N	N	N	G	G	G
EC4	A	Agar	3	N	N	N	N	N	N	N	N	N	G	G	G	G
EC4	A	Poloxamer	1	N	N	N	N	N	N	N	N	N	G	G	G	G
EC4	A	Poloxamer	2	N	N	N	N	N	N	N	N	N	G	G	G	G
EC4	A	Poloxamer	3	N	N	N	N	N	N	N	N	N	G	G	G	G
EC5	A	Agar	1	N	N	N	N	N	N	G	G	G	G	G	G	G
EC5	A	Agar	2	N	N	N	N	N	N	N	N	N	N	N	N	G
EC5	A	Agar	3	N	N	N	N	N	N	N	N	N	N	G	G	G
EC5	A	Poloxamer	1	N	N	N	N	N	N	N	G	G	G	G	G	G
EC5	A	Poloxamer	2	N	N	N	N	N	N	N	N	N	G	G	G	G
EC5	A	Poloxamer	3	N	N	N	N	N	N	N	N	N	G	G	G	G
EC6	A	Agar	1	N	N	N	N	N	N	G	N	N	N	N	G	G
EC6	A	Agar	2	N	N	N	N	N	N	N	G	N	N	N	N	G
EC6	A	Agar	3	N	N	N	N	N	N	N	N	N	N	G	G	G
EC6	A	Poloxamer	1	N	N	N	N	N	N	N	G	N	G	G	G	G
EC6	A	Poloxamer	2	N	N	N	N	N	N	N	N	N	G	G	G	G
EC6	A	Poloxamer	3	N	N	N	N	N	N	N	N	N	G	G	G	G
EC7	A	Agar	1	N	N	N	N	N	N	N	G	N	G	G	G	G
EC7	A	Agar	2	N	N	N	N	N	N	N	N	N	N	G	G	G
EC7	A	Agar	3	N	N	N	N	N	N	N	N	N	G	G	G	G
EC7	A	Poloxamer	1	N	N	N	N	N	N	N	G	G	G	G	G	G
EC7	A	Poloxamer	2	N	N	N	N	N	N	N	N	N	G	G	G	G
EC7	A	Poloxamer	3	N	N	N	N	N	N	N	N	G	G	G	G	G
EC8	A	Agar	1	N	N	N	N	N	N	N	N	N	G	G	G	G
EC8	A	Agar	2	N	N	N	N	N	N	N	N	N	N	G	G	G
EC8	A	Agar	3	N	N	N	N	N	N	N	N	N	G	G	G	G
EC8	A	Poloxamer	1	N	N	N	N	N	N	N	N	N	G	G	G	G
EC8	A	Poloxamer	2	N	N	N	N	N	N	N	N	N	G	G	G	G
EC8	A	Poloxamer	3	N	N	N	N	N	N	N	N	G	G	G	G	G
EC9	A	Agar	1	N	N	N	N	N	N	G	G	N	G	G	G	G
EC9	A	Agar	2	N	N	N	N	N	N	N	N	N	G	G	G	G
EC9	A	Agar	3	N	N	N	N	N	N	N	G	G	G	G	G	G
EC9	A	Poloxamer	1	N	N	N	N	N	N	N	N	G	G	G	G	G
EC9	A	Poloxamer	2	N	N	N	N	N	N	N	N	G	G	G	G	G
EC9	A	Poloxamer	3	N	N	N	N	N	N	N	G	G	G	G	G	G
EC10	A	Agar	1	N	N	N	N	N	N	N	N	N	N	G	G	G
EC10	A	Agar	2	N	N	N	N	N	N	N	N	N	N	G	G	G
EC10	A	Agar	3	N	N	N	N	N	N	N	G	G	G	G	G	G
EC10	A	Poloxamer	1	N	N	N	N	N	N	N	N	G	G	G	G	G
EC10	A	Poloxamer	2	N	N	N	N	N	N	N	N	N	G	G	G	G
EC10	A	Poloxamer	3	N	N	N	N	N	N	N	N	G	G	G	G	G
EC11	A	Agar	1	N	N	N	N	N	N	N	N	N	N	G	G	G
EC11	A	Agar	2	N	N	N	N	N	N	N	N	N	N	G	N	G
EC11	A	Agar	3	N	N	N	N	N	N	N	N	N	N	G	G	G
EC11	A	Poloxamer	1	N	N	N	N	N	N	N	N	N	G	G	G	G
EC11	A	Poloxamer	2	N	N	N	N	N	N	N	N	N	G	G	G	G
EC11	A	Poloxamer	3	N	N	N	N	N	N	N	N	N	G	G	G	G
EC12	A	Agar	1	N	N	N	N	N	N	N	N	N	N	G	G	G
EC12	A	Agar	2	N	N	N	N	N	N	N	N	N	G	G	N	G
EC12	A	Agar	3	N	N	N	N	N	N	N	N	N	G	G	G	G
EC12	A	Poloxamer	1	N	N	N	N	N	N	N	N	N	G	G	G	G
EC12	A	Poloxamer	2	N	N	N	N	N	N	N	N	N	G	G	G	G
EC12	A	Poloxamer	3	N	N	N	N	N	N	N	N	N	G	G	G	G
EC13	A	Agar	1	N	N	N	N	N	N	N	N	N	N	N	G	G
EC13	A	Agar	2	N	N	N	N	N	N	N	N	N	N	N	G	G
EC13	A	Agar	3	N	N	N	N	N	N	N	N	N	N	G	G	G
EC13	A	Poloxamer	1	N	N	N	N	N	N	N	N	G	G	G	G	G
EC13	A	Poloxamer	2	N	N	N	N	N	N	N	N	N	G	G	G	G
EC13	A	Poloxamer	3	N	N	N	N	N	N	N	N	N	G	G	G	G
EC14	A	Agar	1	N	N	N	N	N	N	N	N	N	G	G	G	G
EC14	A	Agar	2	N	N	N	N	N	N	N	N	N	G	G	N	G
EC14	A	Agar	3	N	N	N	N	N	N	N	N	N	G	G	G	G
EC14	A	Poloxamer	1	N	N	N	N	N	N	N	N	G	G	G	G	G
EC14	A	Poloxamer	2	N	N	N	N	N	N	N	N	N	G	G	G	G
EC14	A	Poloxamer	3	N	N	N	N	N	N	N	N	G	G	G	G	G
EC15	A	Agar	1	N	N	N	N	N	N	N	N	N	N	G	G	G
EC15	A	Agar	2	N	N	N	N	N	N	N	N	N	G	G	N	G
EC15	A	Agar	3	N	N	N	N	N	N	N	N	N	G	G	G	G
EC15	A	Poloxamer	1	N	N	N	N	N	N	N	N	G	G	G	G	G
EC15	A	Poloxamer	2	N	N	N	N	N	N	N	N	N	G	G	G	G
EC15	A	Poloxamer	3	N	N	N	N	N	N	N	N	N	G	G	G	G
EC16	A	Agar	1	N	N	N	N	N	N	N	N	N	G	N	N	G
EC16	A	Agar	2	N	N	N	N	N	N	N	N	N	N	G	N	G
EC16	A	Agar	3	N	N	N	N	N	N	N	N	N	N	G	G	G
EC16	A	Poloxamer	1	N	N	N	N	N	N	N	N	G	G	G	G	G
EC16	A	Poloxamer	2	N	N	N	N	N	N	N	N	N	G	G	G	G
EC16	A	Poloxamer	3	N	N	N	N	N	N	N	N	N	G	G	G	G
EC17	A	Agar	1	N	N	N	N	N	N	N	N	N	N	N	G	G
EC17	A	Agar	2	N	N	N	N	N	N	N	N	N	G	N	N	G
EC17	A	Agar	3	N	N	N	N	N	N	N	N	G	G	G	G	G
EC17	A	Poloxamer	1	N	N	N	N	N	N	N	N	G	G	G	G	G
EC17	A	Poloxamer	2	N	N	N	N	N	N	N	N	N	G	G	G	G
EC17	A	Poloxamer	3	N	N	N	N	N	N	N	N	G	G	G	G	G
EC18	A	Agar	1	N	N	N	N	N	N	N	N	N	N	N	G	G
EC18	A	Agar	2	N	N	N	N	N	N	G	N	N	G	G	N	G
EC18	A	Agar	3	N	N	N	N	N	N	N	N	N	N	G	G	G
EC18	A	Poloxamer	1	N	N	N	N	N	N	N	N	N	G	G	G	G
EC18	A	Poloxamer	2	N	N	N	N	N	N	N	N	G	G	G	G	G
EC18	A	Poloxamer	3	N	N	N	N	N	N	N	N	N	G	G	G	G
EC19	A	Agar	1	N	N	N	N	N	N	N	N	N	N	G	G	G
EC19	A	Agar	2	N	N	N	N	N	N	N	N	N	G	G	N	G
EC19	A	Agar	3	N	N	N	N	N	N	N	N	N	N	G	G	G
EC19	A	Poloxamer	1	N	N	N	N	N	N	N	N	G	G	G	G	G
EC19	A	Poloxamer	2	N	N	N	N	N	N	N	N	N	G	G	G	G
EC19	A	Poloxamer	3	N	N	N	N	N	N	N	N	N	G	G	G	G
EC20	A	Agar	1	N	N	N	N	N	N	N	N	N	G	G	G	G
EC20	A	Agar	2	N	N	N	N	N	N	N	N	N	N	G	G	G
EC20	A	Agar	3	N	N	N	N	N	N	N	N	N	G	G	G	G
EC20	A	Poloxamer	1	N	N	N	N	N	N	N	N	G	G	G	G	G
EC20	A	Poloxamer	2	N	N	N	N	N	N	N	N	N	G	G	G	G
EC20	A	Poloxamer	3	N	N	N	N	N	N	N	N	G	G	G	G	G
EC21	A	Agar	1	N	N	N	N	N	N	N	N	N	N	G	N	G
EC21	A	Agar	2	N	N	N	N	N	N	N	N	N	N	N	N	G
EC21	A	Agar	3	N	N	N	N	N	N	N	N	N	G	G	G	G
EC21	A	Poloxamer	1	N	N	N	N	N	N	N	N	N	G	G	G	G
EC21	A	Poloxamer	2	N	N	N	N	N	N	N	N	N	G	G	N	G
EC21	A	Poloxamer	3	N	N	N	N	N	N	N	N	G	G	G	G	G
EC22	A	Agar	1	N	N	N	N	N	N	N	N	G	G	G	G	G
EC22	A	Agar	2	N	N	N	N	N	N	N	N	N	G	G	N	G
EC22	A	Agar	3	N	N	N	N	N	N	N	N	N	G	G	G	G
EC22	A	Poloxamer	1	N	N	N	N	N	N	N	N	G	G	G	G	G
EC22	A	Poloxamer	2	N	N	N	N	N	N	N	N	N	G	G	G	G
EC22	A	Poloxamer	3	N	N	N	N	N	N	N	N	G	G	G	G	G
EC23	A	Agar	1	N	N	N	N	N	N	N	N	N	N	G	G	G
EC23	A	Agar	2	N	N	N	N	N	N	N	N	N	G	G	N	G
EC23	A	Agar	3	N	N	N	N	N	N	N	N	G	G	G	G	G
EC23	A	Poloxamer	1	N	N	N	N	N	N	N	N	G	G	G	G	G
EC23	A	Poloxamer	2	N	N	N	N	N	N	N	N	N	G	G	G	G
EC23	A	Poloxamer	3	N	N	N	N	N	N	N	N	G	G	G	G	G
EC24	A	Agar	1	N	N	N	N	N	N	N	N	N	N	N	N	G
EC24	A	Agar	2	N	N	N	N	N	N	N	N	N	N	N	N	G
EC24	A	Agar	3	N	N	N	N	N	N	N	N	N	N	N	G	G
EC24	A	Poloxamer	1	N	N	N	N	N	N	N	N	N	N	N	G	G
EC24	A	Poloxamer	2	N	N	N	N	N	N	N	N	N	N	G	G	G
EC24	A	Poloxamer	3	N	N	N	N	N	N	N	N	N	G	G	G	G
EC25	A	Agar	1	N	N	N	N	N	N	N	N	N	N	N	G	G
EC25	A	Agar	2	N	N	N	N	N	N	N	N	N	N	G	N	G
EC25	A	Agar	3	N	N	N	N	N	N	N	N	N	N	N	G	G
EC25	A	Poloxamer	1	N	N	N	N	N	N	N	N	N	N	G	G	G
EC25	A	Poloxamer	2	N	N	N	N	N	N	N	N	N	N	G	G	G
EC25	A	Poloxamer	3	N	N	N	N	N	N	N	N	N	N	G	G	G
EC26	A	Agar	1	N	N	N	N	N	N	N	N	G	N	G	G	G
EC26	A	Agar	2	N	N	N	N	N	N	N	N	N	N	G	N	G
EC26	A	Agar	3	N	N	N	N	N	N	N	N	N	G	G	G	G
EC26	A	Poloxamer	1	N	N	N	N	N	N	N	N	G	G	G	G	G
EC26	A	Poloxamer	2	N	N	N	N	N	N	N	N	N	G	G	G	G
EC26	A	Poloxamer	3	N	N	N	N	N	N	N	N	N	G	G	G	G
EC27	A	Agar	1	N	N	N	N	N	N	G	N	N	N	N	G	G
EC27	A	Agar	2	N	N	N	N	N	N	N	N	N	N	N	N	G
EC27	A	Agar	3	N	N	N	N	N	N	N	N	N	N	G	G	G
EC27	A	Poloxamer	1	N	N	N	N	N	N	N	N	G	N	G	G	G
EC27	A	Poloxamer	2	N	N	N	N	N	N	N	N	N	G	G	G	G
EC27	A	Poloxamer	3	N	N	N	N	N	N	N	G	G	G	G	G	G
EC28	A	Agar	1	N	N	N	N	N	N	N	N	G	G	G	N	G
EC28	A	Agar	2	N	N	N	N	N	N	N	N	N	G	N	N	G
EC28	A	Agar	3	N	N	N	N	N	N	N	N	N	N	G	G	G
EC28	A	Poloxamer	1	N	N	N	N	N	N	N	N	G	G	G	G	G
EC28	A	Poloxamer	2	N	N	N	N	N	N	N	N	N	G	G	G	G
EC28	A	Poloxamer	3	N	N	N	N	N	N	N	N	G	G	G	G	G
EC29	A	Agar	1	N	N	N	N	N	N	N	N	N	N	G	G	G
EC29	A	Agar	2	N	N	N	N	N	N	N	N	N	N	G	N	G
EC29	A	Agar	3	N	N	N	N	N	N	G	N	N	N	G	G	G
EC29	A	Poloxamer	1	N	N	N	N	N	N	N	N	N	G	G	G	G
EC29	A	Poloxamer	2	N	N	N	N	N	N	N	N	N	G	G	G	G
EC29	A	Poloxamer	3	N	N	N	N	N	N	N	N	N	G	G	G	G
EC30	A	Agar	1	N	N	N	N	N	N	N	N	N	G	G	N	G
EC30	A	Agar	2	N	N	N	N	N	N	N	N	N	N	G	N	G
EC30	A	Agar	3	N	N	N	N	N	N	N	N	N	N	G	G	G
EC30	A	Poloxamer	1	N	N	N	N	N	N	N	N	G	G	G	G	G
EC30	A	Poloxamer	2	N	N	N	N	N	N	N	N	N	N	G	G	G
EC30	A	Poloxamer	3	N	N	N	N	N	N	N	N	N	G	G	G	G
E. coli 25922	B	Agar	1	N	N	N	N	N	N	N	N	G	N	G	G	G
E. coli 25922	B	Agar	2	N	N	N	G	N	N	N	N	N	G	G	G	G
E. coli 25922	B	Agar	3	N	N	N	N	N	N	N	N	N	G	G	G	G
E. coli 25922	B	Poloxamer	1	N	N	N	N	N	N	N	N	G	G	G	G	G
E. coli 25922	B	Poloxamer	2	N	N	N	N	N	N	N	N	G	G	G	G	G
E. coli 25922	B	Poloxamer	3	N	N	N	N	N	N	N	N	G	G	G	G	G
E. faecalis 29212	B	Agar	1	N	N	N	N	G	G	G	G	G	G	G	G	G
E. faecalis 29212	B	Agar	2	G	N	N	N	G	G	G	G	G	G	G	G	G
E. faecalis 29212	B	Agar	3	N	N	N	N	G	G	G	G	G	G	G	G	G
E. faecalis 29212	B	Poloxamer	1	N	N	N	N	N	N	G	G	G	G	G	G	G
E. faecalis 29212	B	Poloxamer	2	G	N	N	N	N	N	G	G	G	G	G	G	G
E. faecalis 29212	B	Poloxamer	3	N	N	N	N	N	N	G	G	G	G	G	G	G
AR-Bank 346	B	Agar	1	G	G	G	G	G	G	G	G	G	G	G	G	G
AR-Bank 346	B	Agar	2	G	G	G	G	G	G	G	G	G	G	G	G	G
AR-Bank 346	B	Agar	3	G	G	G	G	G	G	G	G	G	G	G	G	G
AR-Bank 346	B	Poloxamer	1	G	G	G	G	G	G	G	G	G	G	G	G	G
AR-Bank 346	B	Poloxamer	2	G	G	G	G	G	G	G	G	G	G	G	G	G
AR-Bank 346	B	Poloxamer	3	G	G	G	G	G	G	G	G	G	G	G	G	G
JEK442-2	B	Agar	1	N	N	N	N	N	N	N	G	G	G	G	G	G
JEK442-2	B	Agar	2	N	G	N	N	N	N	G	G	G	G	G	G	G
JEK442-2	B	Agar	3	N	N	N	N	N	N	G	G	G	G	G	G	G
JEK442-2	B	Poloxamer	1	N	N	N	N	N	N	N	G	G	G	G	G	G
JEK442-2	B	Poloxamer	2	N	N	N	N	N	G	N	G	G	G	G	G	G
JEK442-2	B	Poloxamer	3	N	N	N	N	N	N	N	G	G	G	G	G	G
AR-Bank 549	B	Agar	1	G	G	G	G	G	G	G	G	G	G	G	G	G
AR-Bank 549	B	Agar	2	G	G	G	G	G	G	G	G	G	G	G	G	G
AR-Bank 549	B	Agar	3	G	G	G	G	G	G	G	G	G	G	G	G	G
AR-Bank 549	B	Poloxamer	1	G	G	G	G	G	G	G	G	G	G	G	G	G
AR-Bank 549	B	Poloxamer	2	G	G	G	G	G	G	G	G	G	G	G	G	G
AR-Bank 549	B	Poloxamer	3	G	G	G	G	G	G	G	G	G	G	G	G	G
Blank	B	Agar	1	N	N	N	N	N	N	N	N	N	N	N	N	N
Blank	B	Agar	2	N	N	N	N	N	N	N	N	G	N	G	G	N
Blank	B	Agar	3	N	N	N	N	N	N	N	N	N	N	N	N	N
Blank	B	Poloxamer	1	N	N	N	N	N	N	N	N	N	N	N	N	N
Blank	B	Poloxamer	2	N	N	N	N	N	N	N	N	G	G	N	G	N
Blank	B	Poloxamer	3	N	N	N	N	N	N	N	N	N	N	N	N	N
K1	B	Agar	1	N	N	G	G	G	G	G	G	G	G	G	G	G
K1	B	Agar	2	N	N	G	N	G	G	G	G	G	G	G	G	G
K1	B	Agar	3	N	N	G	N	G	G	G	G	G	G	G	G	G
K1	B	Poloxamer	1	N	N	G	G	G	G	G	G	G	G	G	G	G
K1	B	Poloxamer	2	N	N	N	G	G	G	G	G	G	G	G	G	G
K1	B	Poloxamer	3	N	N	N	G	G	G	G	G	G	G	G	G	G
K2	B	Agar	1	N	N	N	G	G	G	G	G	G	G	G	G	G
K2	B	Agar	2	G	N	N	N	G	G	G	G	G	G	G	G	G
K2	B	Agar	3	N	N	N	N	G	G	G	G	G	G	G	G	G
K2	B	Poloxamer	1	N	N	G	G	G	G	G	G	G	G	G	G	G
K2	B	Poloxamer	2	N	N	G	G	G	G	G	G	G	G	G	G	G
K2	B	Poloxamer	3	N	N	N	G	G	G	G	G	G	G	G	G	G
K3	B	Agar	1	N	G	N	G	G	G	G	G	G	G	G	N	G
K3	B	Agar	2	N	N	N	G	G	G	G	G	G	G	G	G	G
K3	B	Agar	3	N	N	N	N	G	G	G	G	G	G	G	G	G
K3	B	Poloxamer	1	N	N	N	G	G	G	G	G	G	G	G	G	G
K3	B	Poloxamer	2	N	N	N	N	G	G	G	G	G	G	G	G	G
K3	B	Poloxamer	3	N	N	N	G	G	G	G	G	G	G	G	G	G
K4	B	Agar	1	N	N	N	N	N	G	G	G	G	G	G	G	G
K4	B	Agar	2	N	N	N	N	N	G	G	G	G	G	G	G	G
K4	B	Agar	3	N	N	N	N	N	N	G	G	G	G	G	G	G
K4	B	Poloxamer	1	N	N	N	N	N	G	G	G	G	G	G	G	G
K4	B	Poloxamer	2	N	N	N	N	N	G	G	G	G	G	G	G	G
K4	B	Poloxamer	3	N	N	N	G	N	G	G	G	G	G	G	G	G
K5	B	Agar	1	G	G	G	G	G	G	G	G	G	G	G	G	G
K5	B	Agar	2	N	N	G	G	G	G	G	G	G	G	G	G	G
K5	B	Agar	3	N	N	G	G	G	G	G	G	G	G	G	G	G
K5	B	Poloxamer	1	G	G	G	G	G	G	G	G	G	G	G	G	G
K5	B	Poloxamer	2	G	G	G	G	G	G	G	G	G	G	G	G	G
K5	B	Poloxamer	3	G	G	G	G	G	G	G	G	G	G	G	G	G
K6	B	Agar	1	N	N	G	G	G	G	G	G	G	G	G	G	G
K6	B	Agar	2	N	N	N	G	G	G	G	G	G	G	G	G	G
K6	B	Agar	3	N	N	G	G	G	G	G	G	G	G	G	G	G
K6	B	Poloxamer	1	G	G	G	G	G	G	G	G	G	G	G	G	G
K6	B	Poloxamer	2	G	G	G	G	G	G	G	G	G	G	G	G	G
K6	B	Poloxamer	3	G	G	G	G	G	G	G	G	G	G	G	G	G
K7	B	Agar	1	N	N	G	G	G	G	G	G	G	G	G	G	G
K7	B	Agar	2	N	N	N	N	G	G	G	G	G	G	G	G	G
K7	B	Agar	3	G	N	G	G	G	G	G	G	G	G	G	G	G
K7	B	Poloxamer	1	N	N	G	G	G	G	G	G	G	G	G	G	G
K7	B	Poloxamer	2	G	G	G	G	G	G	G	G	G	G	G	G	G
K7	B	Poloxamer	3	G	G	G	G	G	G	G	G	G	G	G	G	G
K8	B	Agar	1	G	G	G	G	G	G	G	G	G	G	G	G	G
K8	B	Agar	2	N	G	G	G	G	G	G	G	N	G	G	N	G
K8	B	Agar	3	G	G	G	G	G	G	G	G	G	G	G	G	G
K8	B	Poloxamer	1	G	G	G	G	G	G	G	G	G	G	G	G	G
K8	B	Poloxamer	2	G	G	G	G	G	G	G	G	G	G	G	G	G
K8	B	Poloxamer	3	G	G	G	G	G	G	G	G	G	G	G	G	G
K9	B	Agar	1	N	N	N	G	G	G	G	G	G	G	G	G	G
K9	B	Agar	2	N	N	N	N	G	G	G	G	G	G	G	G	G
K9	B	Agar	3	N	N	N	G	G	G	G	G	G	G	G	G	G
K9	B	Poloxamer	1	G	N	G	G	G	G	G	G	G	G	G	G	G
K9	B	Poloxamer	2	N	N	G	G	G	G	G	G	G	G	G	G	G
K9	B	Poloxamer	3	N	N	N	G	G	G	G	G	G	G	G	G	G
K10	B	Agar	1	N	N	G	G	G	G	G	G	G	G	G	G	G
K10	B	Agar	2	N	N	N	N	G	G	G	G	G	G	G	G	G
K10	B	Agar	3	N	N	N	N	G	G	G	G	G	G	G	G	G
K10	B	Poloxamer	1	N	N	G	G	G	G	G	G	G	G	G	G	G
K10	B	Poloxamer	2	N	N	G	G	G	G	G	G	G	G	G	G	G
K10	B	Poloxamer	3	N	N	G	G	G	G	G	G	G	G	G	G	G
K11	B	Agar	1	G	G	G	G	G	G	G	G	G	G	G	N	G
K11	B	Agar	2	N	G	N	N	G	G	G	G	G	G	G	N	G
K11	B	Agar	3	G	G	G	G	N	G	G	G	G	G	G	G	G
K11	B	Poloxamer	1	N	G	G	G	G	G	G	G	G	G	G	G	G
K11	B	Poloxamer	2	N	N	N	G	G	G	G	G	G	G	G	G	G
K11	B	Poloxamer	3	N	N	G	G	G	G	G	G	G	G	G	G	G
K12	B	Agar	1	N	N	N	G	G	G	G	G	G	G	G	G	G
K12	B	Agar	2	N	N	N	G	G	G	G	G	G	G	G	G	G
K12	B	Agar	3	N	N	N	N	G	G	G	G	G	G	G	G	G
K12	B	Poloxamer	1	G	N	G	G	G	G	G	G	G	G	G	G	G
K12	B	Poloxamer	2	N	N	G	G	G	G	G	G	G	G	G	G	G
K12	B	Poloxamer	3	N	N	G	G	G	G	G	G	G	G	G	G	G
K13	B	Agar	1	N	N	G	G	G	G	G	G	G	G	G	N	G
K13	B	Agar	2	N	N	G	G	G	G	G	G	G	G	G	G	G
K13	B	Agar	3	N	N	G	G	G	G	G	G	G	G	G	G	G
K13	B	Poloxamer	1	N	N	G	G	G	G	G	G	G	G	G	G	G
K13	B	Poloxamer	2	N	N	G	G	G	G	G	G	G	G	G	G	G
K13	B	Poloxamer	3	N	N	G	G	G	G	G	G	G	G	G	G	G
K14	B	Agar	1	N	G	G	G	G	G	G	G	G	G	G	G	G
K14	B	Agar	2	N	N	N	N	G	G	G	G	G	G	G	G	G
K14	B	Agar	3	N	N	N	N	G	G	G	G	G	G	G	G	G
K14	B	Poloxamer	1	G	G	G	G	G	G	G	G	G	G	G	G	G
K14	B	Poloxamer	2	N	N	G	G	G	G	G	G	G	G	G	G	G
K14	B	Poloxamer	3	N	N	G	G	G	G	G	G	G	G	G	G	G
K15	B	Agar	1	G	G	G	G	G	G	G	G	G	G	G	G	G
K15	B	Agar	2	N	N	G	G	G	G	G	G	G	G	G	G	G
K15	B	Agar	3	N	N	G	G	G	G	G	G	G	G	G	G	G
K15	B	Poloxamer	1	G	G	G	G	G	G	G	G	G	G	G	G	G
K15	B	Poloxamer	2	N	G	G	G	G	G	G	G	G	G	G	G	G
K15	B	Poloxamer	3	G	G	N	G	G	G	G	G	G	G	G	G	G
K16	B	Agar	1	N	N	N	N	G	G	G	G	G	G	G	G	G
K16	B	Agar	2	N	N	N	N	G	G	G	G	G	G	G	G	G
K16	B	Agar	3	N	N	G	N	G	G	G	G	G	G	G	G	G
K16	B	Poloxamer	1	N	N	N	G	G	G	G	G	G	G	G	G	G
K16	B	Poloxamer	2	N	N	N	G	G	G	G	G	G	G	G	G	G
K16	B	Poloxamer	3	N	N	N	G	G	G	G	G	G	G	G	G	G
K17	B	Agar	1	N	N	G	G	G	G	G	G	G	G	G	G	G
K17	B	Agar	2	N	N	N	G	G	G	G	G	G	G	G	G	G
K17	B	Agar	3	N	N	N	G	G	G	G	G	G	G	G	G	G
K17	B	Poloxamer	1	G	N	G	G	G	G	G	G	G	G	G	G	G
K17	B	Poloxamer	2	G	G	G	G	G	G	G	G	G	G	G	G	G
K17	B	Poloxamer	3	G	G	G	G	G	G	G	G	G	G	G	G	G
K18	B	Agar	1	N	G	G	G	G	G	G	G	G	G	G	N	G
K18	B	Agar	2	N	N	G	N	G	G	G	G	G	G	G	G	G
K18	B	Agar	3	N	N	N	N	G	G	G	G	G	G	G	G	G
K18	B	Poloxamer	1	G	N	G	G	G	G	G	G	G	G	G	G	G
K18	B	Poloxamer	2	N	N	G	G	G	G	G	G	G	G	G	G	G
K18	B	Poloxamer	3	N	N	G	G	G	G	G	G	G	G	G	G	G
K19	B	Agar	1	G	G	G	G	G	G	G	G	G	G	G	G	G
K19	B	Agar	2	N	N	N	G	G	G	G	G	G	G	G	G	G
K19	B	Agar	3	N	N	G	G	G	G	G	G	G	G	G	G	G
K19	B	Poloxamer	1	G	G	G	G	G	G	G	G	G	G	G	G	G
K19	B	Poloxamer	2	N	G	G	G	G	G	G	G	G	G	G	G	G
K19	B	Poloxamer	3	G	G	G	G	G	G	G	G	G	G	G	G	G
K20	B	Agar	1	G	G	G	G	G	G	G	G	G	G	G	G	G
K20	B	Agar	2	G	G	G	G	G	G	G	G	G	G	G	G	G
K20	B	Agar	3	G	G	G	G	G	G	G	G	G	G	G	G	G
K20	B	Poloxamer	1	G	G	G	G	G	G	G	G	G	G	G	G	G
K20	B	Poloxamer	2	G	G	G	G	G	G	G	G	G	G	G	G	G
K20	B	Poloxamer	3	G	G	G	G	G	G	G	G	G	G	G	G	G
P1	B	Agar	1	N	G	N	G	G	G	G	G	G	G	G	G	G
P1	B	Agar	2	N	N	N	N	G	G	G	G	G	G	G	G	G
P1	B	Agar	3	N	N	N	G	G	G	G	G	G	G	G	G	G
P1	B	Poloxamer	1	N	N	G	G	G	G	G	G	G	G	G	G	G
P1	B	Poloxamer	2	N	N	N	G	G	G	G	G	G	G	G	G	G
P1	B	Poloxamer	3	N	N	N	G	G	G	G	G	G	G	G	G	G
P2	B	Agar	1	N	N	N	N	G	G	G	G	G	G	G	G	G
P2	B	Agar	2	N	N	N	N	G	G	G	G	G	G	G	G	G
P2	B	Agar	3	N	N	N	N	G	G	G	G	G	G	G	G	G
P2	B	Poloxamer	1	N	N	N	G	G	G	G	G	G	G	G	G	G
P2	B	Poloxamer	2	N	N	N	N	G	G	G	G	G	G	G	G	G
P2	B	Poloxamer	3	N	N	N	G	G	G	G	G	G	G	G	G	G
P3	B	Agar	1	N	N	N	N	G	G	G	G	G	G	G	G	G
P3	B	Agar	2	N	N	N	N	G	G	G	G	G	G	G	G	G
P3	B	Agar	3	N	N	G	N	G	G	G	G	G	G	G	G	G
P3	B	Poloxamer	1	N	N	N	G	G	G	G	G	G	G	G	G	G
P3	B	Poloxamer	2	N	N	N	G	G	G	G	G	G	G	G	G	G
P3	B	Poloxamer	3	N	N	G	G	G	G	G	G	G	G	G	G	G
P4	B	Agar	1	N	G	N	G	G	G	G	G	G	G	G	G	G
P4	B	Agar	2	N	N	N	N	G	G	G	G	G	G	G	G	G
P4	B	Agar	3	N	N	N	G	G	G	G	G	G	G	G	G	G
P4	B	Poloxamer	1	N	G	N	G	G	G	G	G	G	G	G	G	G
P4	B	Poloxamer	2	N	N	N	G	G	G	G	G	G	G	G	G	G
P4	B	Poloxamer	3	N	N	G	G	G	G	G	G	G	G	G	G	G
P5	B	Agar	1	N	G	N	G	G	G	G	G	G	G	G	G	G
P5	B	Agar	2	N	N	N	G	G	G	G	G	G	G	G	G	G
P5	B	Agar	3	N	N	N	N	N	G	G	G	G	G	G	G	G
P5	B	Poloxamer	1	N	N	N	N	G	G	G	G	G	G	G	G	G
P5	B	Poloxamer	2	N	N	N	N	N	G	G	G	G	G	G	G	G
P5	B	Poloxamer	3	N	N	G	N	N	G	G	G	G	G	G	G	G
P6	B	Agar	1	N	G	G	G	G	G	G	G	G	G	G	G	G
P6	B	Agar	2	N	N	G	G	G	G	G	G	G	G	G	G	G
P6	B	Agar	3	N	N	G	G	G	G	G	G	G	G	G	G	G
P6	B	Poloxamer	1	N	N	G	G	G	G	G	G	G	G	G	G	G
P6	B	Poloxamer	2	N	N	N	G	G	G	G	G	G	G	G	G	G
P6	B	Poloxamer	3	N	N	G	G	G	G	G	G	G	G	G	G	G
P7	B	Agar	1	N	G	N	N	G	G	G	G	G	G	G	G	G
P7	B	Agar	2	N	N	N	N	G	G	G	G	G	G	G	G	G
P7	B	Agar	3	N	N	N	N	N	G	G	G	G	G	G	G	G
P7	B	Poloxamer	1	N	N	N	N	G	G	G	G	G	G	G	G	G
P7	B	Poloxamer	2	N	N	N	N	N	G	G	G	G	G	G	G	G
P7	B	Poloxamer	3	N	N	G	N	G	G	G	G	G	G	G	G	G
P8	B	Agar	1	N	G	N	N	G	G	G	G	G	G	G	G	G
P8	B	Agar	2	N	N	N	N	G	G	G	G	G	G	G	G	G
P8	B	Agar	3	N	N	N	N	G	G	G	G	G	G	G	G	G
P8	B	Poloxamer	1	N	N	N	N	G	G	G	G	G	G	G	G	G
P8	B	Poloxamer	2	N	N	N	N	G	G	G	G	G	G	G	G	G
P8	B	Poloxamer	3	N	N	G	G	G	G	G	G	G	G	G	G	G
P9	B	Agar	1	N	G	N	N	N	G	G	G	G	G	G	G	G
P9	B	Agar	2	N	N	N	N	N	G	G	G	G	G	G	G	G
P9	B	Agar	3	N	N	N	N	N	N	G	G	G	G	G	G	G
P9	B	Poloxamer	1	N	N	N	N	N	G	G	G	G	G	G	G	G
P9	B	Poloxamer	2	N	N	N	N	N	N	G	G	G	G	G	G	G
P9	B	Poloxamer	3	N	N	N	N	N	N	G	G	G	G	G	G	G
P10	B	Agar	1	N	G	N	N	N	G	G	G	G	G	G	G	G
P10	B	Agar	2	N	N	N	N	N	G	G	G	G	G	G	G	G
P10	B	Agar	3	N	N	N	N	G	G	G	G	G	G	G	G	G
P10	B	Poloxamer	1	N	N	N	N	G	G	G	G	G	G	G	G	G
P10	B	Poloxamer	2	N	N	N	N	G	G	G	G	G	G	G	G	G
P10	B	Poloxamer	3	N	N	G	N	G	G	G	G	G	G	G	G	G
E. coli 25922	C	Agar	1	N	N	N	N	N	N	N	N	N	G	G	G	G
E. coli 25922	C	Agar	2	N	N	N	N	N	N	N	N	N	N	G	G	G
E. coli 25922	C	Agar	3	N	N	N	N	N	N	N	N	N	N	G	G	G
E. coli 25922	C	Poloxamer	1	N	N	N	N	N	N	N	N	N	N	G	G	G
E. coli 25922	C	Poloxamer	2	N	N	N	N	N	N	N	N	N	N	G	N	G
E. coli 25922	C	Poloxamer	3	N	N	N	N	N	N	N	N	N	N	G	G	G
E. faecalis 29212	C	Agar	1	N	N	N	N	N	N	G	G	G	G	G	G	G
E. faecalis 29212	C	Agar	2	N	N	N	N	N	N	G	G	G	G	G	G	G
E. faecalis 29212	C	Agar	3	N	N	N	N	N	N	N	G	G	G	G	G	G
E. faecalis 29212	C	Poloxamer	1	N	N	N	N	G	G	G	G	G	G	G	G	G
E. faecalis 29212	C	Poloxamer	2	N	N	N	N	G	G	G	G	G	G	G	G	G
E. faecalis 29212	C	Poloxamer	3	N	N	N	N	G	G	G	G	G	G	G	G	G
AR-Bank 346	C	Agar	1	G	G	G	G	G	G	G	G	G	G	G	G	G
AR-Bank 346	C	Agar	2	G	G	G	G	G	G	G	G	G	G	G	G	G
AR-Bank 346	C	Agar	3	G	G	G	G	G	G	G	G	G	G	G	G	G
AR-Bank 346	C	Poloxamer	1	G	G	G	G	G	G	G	G	G	G	G	G	G
AR-Bank 346	C	Poloxamer	2	G	G	G	G	G	G	G	G	G	G	G	G	G
AR-Bank 346	C	Poloxamer	3	G	G	G	G	G	G	G	G	G	G	G	G	G
JEK442-3	C	Agar	1	N	N	N	N	N	N	N	N	G	G	G	G	G
JEK442-3	C	Agar	2	N	N	N	N	N	N	N	N	G	G	G	G	G
JEK442-3	C	Agar	3	N	N	N	N	N	N	N	N	G	G	G	G	G
JEK442-3	C	Poloxamer	1	N	N	N	N	N	N	G	N	G	G	G	G	G
JEK442-3	C	Poloxamer	2	N	N	N	N	N	N	N	N	N	G	G	N	G
JEK442-3	C	Poloxamer	3	N	N	N	N	N	N	N	N	G	G	G	G	G
AR-Bank 549	C	Agar	1	G	G	G	G	G	G	G	G	G	G	G	G	G
AR-Bank 549	C	Agar	2	G	G	G	G	G	G	G	G	G	G	G	G	G
AR-Bank 549	C	Agar	3	G	G	G	G	G	G	G	G	G	G	G	G	G
AR-Bank 549	C	Poloxamer	1	G	G	G	G	G	G	G	G	G	G	G	G	G
AR-Bank 549	C	Poloxamer	2	G	G	G	G	G	G	G	G	G	G	G	G	G
AR-Bank 549	C	Poloxamer	3	G	G	G	G	G	G	G	G	G	G	G	G	G
Blank	C	Agar	1	N	N	N	N	N	N	N	N	N	N	N	N	N
Blank	C	Agar	2	N	N	N	N	N	N	N	N	N	N	N	N	N
Blank	C	Agar	3	N	N	N	N	N	N	N	N	N	N	N	N	N
Blank	C	Poloxamer	1	N	N	N	N	N	N	N	N	N	N	N	N	N
Blank	C	Poloxamer	2	N	N	N	N	N	N	N	N	N	N	N	N	N
Blank	C	Poloxamer	3	N	N	N	N	N	N	N	N	N	N	N	N	N
PROT1	C	Agar	1	N	G	G	G	G	G	G	G	G	G	G	G	G
PROT1	C	Agar	2	N	N	G	G	G	G	G	G	G	G	G	G	G
PROT1	C	Agar	3	N	N	G	G	G	G	G	G	G	G	G	G	G
PROT1	C	Poloxamer	1	N	G	G	G	G	G	G	G	G	G	G	G	G
PROT1	C	Poloxamer	2	N	G	G	G	G	G	G	G	G	G	G	G	G
PROT1	C	Poloxamer	3	G	G	G	G	G	G	G	G	G	G	G	G	G
PROT2	C	Agar	1	N	N	N	N	N	N	N	N	G	N	G	G	G
PROT2	C	Agar	2	N	N	N	N	N	N	N	N	N	N	G	G	G
PROT2	C	Agar	3	N	N	N	N	N	N	N	N	N	G	G	G	G
PROT2	C	Poloxamer	1	N	N	N	N	N	N	N	N	N	N	G	N	G
PROT2	C	Poloxamer	2	N	N	N	N	N	N	N	N	N	G	G	N	G
PROT2	C	Poloxamer	3	N	N	N	N	N	N	N	N	N	G	G	G	G
PROT3	C	Agar	1	N	N	N	N	N	N	N	N	G	G	G	G	G
PROT3	C	Agar	2	N	N	N	N	N	N	N	N	G	G	G	G	G
PROT3	C	Agar	3	N	N	N	N	N	N	N	N	N	G	G	G	G
PROT3	C	Poloxamer	1	N	N	N	N	N	N	N	N	G	N	G	N	G
PROT3	C	Poloxamer	2	N	N	N	N	N	N	N	N	N	G	G	G	G
PROT3	C	Poloxamer	3	N	N	N	N	N	N	N	N	N	N	G	G	G
PROT4	C	Agar	1	N	N	N	N	N	N	N	G	G	G	G	G	G
PROT4	C	Agar	2	N	N	N	N	N	N	N	G	G	G	G	G	G
PROT4	C	Agar	3	N	N	N	N	N	N	N	G	G	G	G	G	G
PROT4	C	Poloxamer	1	N	N	N	N	N	N	N	G	G	G	G	G	G
PROT4	C	Poloxamer	2	N	N	N	N	N	N	N	G	N	G	G	G	G
PROT4	C	Poloxamer	3	N	N	N	N	N	N	N	G	G	G	G	G	G
PROT5	C	Agar	1	N	N	N	N	G	G	G	G	G	G	G	G	G
PROT5	C	Agar	2	N	N	N	N	G	G	G	G	G	G	G	G	G
PROT5	C	Agar	3	N	N	N	N	G	G	G	G	G	G	G	G	G
PROT5	C	Poloxamer	1	N	N	N	G	G	G	G	G	G	G	G	G	G
PROT5	C	Poloxamer	2	N	N	N	G	G	G	G	G	G	G	G	G	G
PROT5	C	Poloxamer	3	N	N	N	G	G	G	G	G	G	G	G	G	G
PROT6	C	Agar	1	N	N	N	G	G	G	G	G	G	G	G	G	G
PROT6	C	Agar	2	N	N	N	N	G	G	G	G	G	G	G	G	G
PROT6	C	Agar	3	N	N	N	N	N	G	G	G	G	G	G	G	G
PROT6	C	Poloxamer	1	N	N	N	N	G	G	G	G	G	G	G	G	G
PROT6	C	Poloxamer	2	N	N	N	N	N	G	N	G	N	G	G	G	G
PROT6	C	Poloxamer	3	N	N	N	N	N	N	G	G	G	G	G	G	G
PROT7	C	Agar	1	N	N	N	N	N	N	N	N	G	G	G	G	G
PROT7	C	Agar	2	N	N	N	N	N	N	N	N	N	N	G	G	G
PROT7	C	Agar	3	N	N	N	N	N	N	N	N	N	G	G	G	G
PROT7	C	Poloxamer	1	N	N	N	N	N	N	N	N	N	N	G	G	G
PROT7	C	Poloxamer	2	N	N	N	N	N	N	N	N	N	N	N	G	G
PROT7	C	Poloxamer	3	N	N	N	N	N	N	N	N	N	N	G	G	G
PROT8	C	Agar	1	N	N	N	N	N	N	N	N	G	G	G	G	G
PROT8	C	Agar	2	N	N	N	N	N	N	N	N	G	G	G	G	G
PROT8	C	Agar	3	N	N	N	N	N	N	N	N	G	G	G	G	G
PROT8	C	Poloxamer	1	N	N	N	N	N	N	N	N	G	G	G	G	G
PROT8	C	Poloxamer	2	N	N	N	N	N	N	N	N	N	G	G	N	G
PROT8	C	Poloxamer	3	N	N	N	N	N	N	N	N	N	G	G	G	G
CITRO1	C	Agar	1	N	N	N	N	N	N	N	N	N	G	G	G	G
CITRO1	C	Agar	2	N	N	N	N	N	N	N	N	N	G	G	G	G
CITRO1	C	Agar	3	N	N	N	N	N	N	N	N	N	G	G	G	G
CITRO1	C	Poloxamer	1	N	N	N	N	N	N	N	N	N	N	G	N	G
CITRO1	C	Poloxamer	2	N	N	N	N	N	N	N	N	N	N	G	N	G
CITRO1	C	Poloxamer	3	N	N	N	N	N	N	N	N	N	N	G	G	G
CITRO2	C	Agar	1	N	N	N	N	N	N	N	N	N	G	G	G	G
CITRO2	C	Agar	2	N	N	N	N	N	N	N	N	N	G	G	G	G
CITRO2	C	Agar	3	N	N	N	N	N	N	N	N	N	G	G	G	G
CITRO2	C	Poloxamer	1	N	N	N	N	N	N	N	N	N	N	G	N	G
CITRO2	C	Poloxamer	2	N	N	N	N	N	N	N	N	N	N	N	N	G
CITRO2	C	Poloxamer	3	N	N	N	N	N	N	N	N	N	G	N	G	G
CITRO3	C	Agar	1	N	N	N	N	N	N	N	G	N	G	G	G	G
CITRO3	C	Agar	2	N	N	N	N	N	N	N	N	N	G	G	G	G
CITRO3	C	Agar	3	N	N	N	N	N	N	N	N	N	G	G	G	G
CITRO3	C	Poloxamer	1	N	N	N	N	N	N	N	N	N	N	N	N	G
CITRO3	C	Poloxamer	2	N	N	N	N	N	N	N	N	N	N	N	N	G
CITRO3	C	Poloxamer	3	N	N	G	N	N	N	N	N	N	G	N	G	G
CITRO4	C	Agar	1	N	N	N	N	N	N	N	N	N	G	G	G	G
CITRO4	C	Agar	2	N	N	N	N	N	N	N	N	N	G	G	G	G
CITRO4	C	Agar	3	N	N	N	N	N	N	N	N	N	G	G	G	G
CITRO4	C	Poloxamer	1	N	N	N	N	N	N	N	N	N	G	N	N	G
CITRO4	C	Poloxamer	2	N	N	N	N	N	N	N	N	N	N	N	N	G
CITRO4	C	Poloxamer	3	N	N	N	N	N	N	N	N	N	N	N	G	G
ENTERO1	C	Agar	1	N	N	N	G	G	G	G	G	G	G	G	G	G
ENTERO1	C	Agar	2	N	N	N	N	G	G	G	G	G	G	G	G	G
ENTERO1	C	Agar	3	N	N	G	N	G	G	G	G	G	G	G	G	G
ENTERO1	C	Poloxamer	1	N	N	N	N	N	G	G	G	G	G	G	G	G
ENTERO1	C	Poloxamer	2	N	N	N	N	N	G	G	G	G	G	G	G	G
ENTERO1	C	Poloxamer	3	N	N	N	N	N	N	G	G	G	G	G	G	G
ENTERO2	C	Agar	1	N	N	N	N	N	G	G	G	G	G	G	G	G
ENTERO2	C	Agar	2	N	N	N	N	N	N	G	G	G	G	G	G	G
ENTERO2	C	Agar	3	N	N	N	N	N	N	G	G	G	G	G	G	G
ENTERO2	C	Poloxamer	1	N	N	N	N	N	G	G	G	G	G	G	N	G
ENTERO2	C	Poloxamer	2	N	N	N	N	N	N	G	G	N	G	G	N	G
ENTERO2	C	Poloxamer	3	N	N	N	N	N	N	N	G	G	G	G	G	G
PROVI1	C	Agar	1	N	N	N	N	G	G	G	G	G	G	G	G	G
PROVI1	C	Agar	2	N	N	N	N	G	G	G	G	G	G	G	G	G
PROVI1	C	Agar	3	N	N	N	N	G	G	G	G	G	G	G	G	G
PROVI1	C	Poloxamer	1	N	N	N	G	G	G	G	G	G	G	G	N	G
PROVI1	C	Poloxamer	2	N	N	N	G	G	G	G	G	N	G	G	G	G
PROVI1	C	Poloxamer	3	N	N	N	G	G	G	G	G	G	G	G	G	G
SALM1	C	Agar	1	N	N	N	N	N	N	N	N	N	N	G	G	G
SALM1	C	Agar	2	N	N	N	N	N	N	N	N	N	N	G	G	G
SALM1	C	Agar	3	N	N	N	N	N	N	N	N	N	N	G	G	G
SALM1	C	Poloxamer	1	N	N	N	N	N	N	N	N	N	N	G	N	G
SALM1	C	Poloxamer	2	N	N	N	N	N	N	N	N	N	N	G	N	G
SALM1	C	Poloxamer	3	N	N	N	N	N	N	N	N	N	N	N	G	G
MORG1	C	Agar	1	G	G	G	G	G	G	G	G	G	G	G	G	G
MORG1	C	Agar	2	G	G	G	G	G	G	G	G	G	G	G	G	G
MORG1	C	Agar	3	G	G	G	G	G	G	G	G	G	G	G	G	G
MORG1	C	Poloxamer	1	G	G	G	G	G	G	G	G	G	G	G	N	G
MORG1	C	Poloxamer	2	N	G	G	G	G	G	G	G	N	G	G	G	G
MORG1	C	Poloxamer	3	G	G	N	G	G	G	G	G	G	G	G	G	G
"G" signifies growth and "N" signifies no growth. Results with two or more skipped dilutions were considered invalid and not used for consensus MIC determinations.
aTesting Group refers to isolates that were tested together using the Steere's replicator apparatus. The same controls, E. coli ATCC25922, E. faecalis 29212, E. coli AR-Bank 346, E. coli clinical isolate JEK-442, and E. coli AR-Bank 549 were tested along with groups A, B, C isolates. Replicates 1, 2, and 3 are biological replicates for each grouping, performed on separate days.

### Sheet: S6. Microwell MICs.
Table S6. Microwell MICs and Agreement Summary for Poloxamer Dilution vs. Reference Liofilchem.
A. Strain list and respective fosfomycin MICs and agreement scores.
Strain No.	Species	Liofilchem MIC (µg/mL)	PD MIC (µg/mL)	EA	Liofilchem Interpretive Result	PD Interpretive Result	CA	VME	ME	MinE
JEK541	E. coli	2	2	Agree	S	S	Agree	No	No	No
JEK542	E. coli	0.5	0.5	Agree	S	S	Agree	No	No	No
JEK546	E. coli	1	1	Agree	S	S	Agree	No	No	No
AR-346	E. coli	>256	>256	Agree	R	R	Agree	No	No	No
AR-349	E. coli	256	>256	Agree	R	R	Agree	No	No	No
AR-549	E. coli	>256	>256	Agree	R	R	Agree	No	No	No
AK1	E. coli	0.5	0.5	Agree	S	S	Agree	No	No	No
AK2	E. coli	1	1	Agree	S	S	Agree	No	No	No
AK3	E. coli	0.5	0.5	Agree	S	S	Agree	No	No	No
AK4	E. coli	0.5	0.5	Agree	S	S	Agree	No	No	No
AK5	E. coli	1	1	Agree	S	S	Agree	No	No	No
AK6	E. coli	1	1	Agree	S	S	Agree	No	No	No
AK7	E. coli	0.25	0.5	Agree	S	S	Agree	No	No	No
AK8	E. coli	1	1	Agree	S	S	Agree	No	No	No
AK9	E. coli	0.5	0.5	Agree	S	S	Agree	No	No	No
AK10	E. coli	0.5	0.5	Agree	S	S	Agree	No	No	No
AK11	E. coli	1	1	Agree	S	S	Agree	No	No	No
AK12	E. coli	0.5	0.5	Agree	S	S	Agree	No	No	No
AK13	E. coli	0.5	0.5	Agree	S	S	Agree	No	No	No
AK14	E. coli	0.5	0.5	Agree	S	S	Agree	No	No	No
AK15	E. coli	0.5	1	Agree	S	S	Agree	No	No	No
AK16	E. coli	1	1	Agree	S	S	Agree	No	No	No
AK17	E. coli	1	1	Agree	S	S	Agree	No	No	No
AK22	E. coli	128	32	Disagree	I	S	Disagree	No	No	Yes
AK23	E. coli	8	4	Agree	S	S	Agree	No	No	No
B. Microwell agreement and error summary.
Species	% EA (95% CI)a	% CA (95% CI)a	% VME (95% CI)a	% ME (95% CI)a	% MinE (95% CI)a
E. coli	96 (80.5 - 99.3)	96 (80.5 - 99.3)	0	0	4 (0.7 - 19.5)
aWilson Score 95% confidence intervals were calculated using RStudio.

### Sheet: .
S6. Microwell
